# A revised genome annotation of the model cyanobacterium *Synechocystis* based on start and stop codon-enriched ribosome profiling and proteogenomics

**DOI:** 10.64898/2025.12.20.695498

**Authors:** Lydia Hadjeras, Vanessa Krauspe, Rick Gelhausen, Benjamin Heiniger, Philipp Spät, Viktoria Reimann, Garance Jaques, Paul Minges, Raphael Bilger, Maren Gerstner, Boris Maček, Christian H. Ahrens, Rolf Backofen, Cynthia M. Sharma, Wolfgang R. Hess

## Abstract

Cyanobacteria are important primary producers and are used as microbial cell factories due to their ability to use solar light for oxygenic photosynthesis. *Synechocystis* sp. PCC 6803 is a popular model cyanobacterium, yet there are ambiguities in the precise coding regions of many genes, and numerous genes encoding small proteins have remained undetected. Here we present the results of a riboproteogenomic analysis, combining ribosome profiling (Ribo-seq) analysis involving inhibitors that stall ribosomes at translation initiation and termination sites (TIS– and TTS-Ribo-seq), with a proteogenomic reevaluation and reannotation of its entire genome. We report evidence for the translation of 3,055 annotated genes based on proteogenomics (83%), of 3,492 based on Ribo-seq (95.2%), and of 3,018 supported by both methods (82%). The data suggested unannotated protein-coding genes and corrections for annotated ones. We validated 15 small proteins translated from antisense RNAs, from intergenic and intragenic regions and provide proteogenomic support for up to 69 further, mostly small proteins. With *slr0489, slr1079* and *slr1082* we identified three genes with intragenic out-of-frame translons and show that both the internal and host reading frames are translated and that the resulting proteins interact with each other. Our data can be accessed via an intuitive and interactive genome browser platform at https://www.bioinf.uni-freiburg.de/∼ribobase/. They illustrate the enormous value of consolidating genome annotations in the context of integrated experimental data.
