## Supplementary material for "A revised genome annotation of the model cyanobacterium *Synechocystis* based on start and stop codon-enriched ribosome profiling and proteogenomics": Table S12. Extrapolation of the number of expected true-positive translons based on the manual inspection of 808 candidates

### Sheet: overview
Type	Total	Checked	Accepted	Acceptance rate (%)	Unchecked	Expected true (unchecked)	Total expected true
Internal_OutofFrame	1191	276	51	18.48	915	169	220
Unannotated	1069	328	90	27.44	741	203	293
Internal_Inframe	305	61	9	14.75	244	36	45
N-terminal_extension	116	116	4	3.45	0	0	4
Truncated	27	27	9	33.33	0	0	9
TOTAL	2708	808	163	20.17	1900	408	571

### Sheet: attrition_rate
Type	Total	Checked	Accepted	Attrition rate (%)	Unchecked	Expected false (unchecked)	Total expected false
Internal_OutofFrame	1191	276	225	0.8152	915	745.924	970.924
Unannotated	1069	328	238	0.7256	741	537.677	775.677
Internal_Inframe	305	61	52	0.8525	244	208	260
N-terminal_extension	116	116	112	0.9655	0	0	112
Truncated	27	27	18	0.6667	0	0	18
TOTAL	2708	808	645	0.7983	1900	1491.6	2136.6

### Sheet: acceptance_rate
Type	Total	Checked	Accepted	Acceptance rate	Unchecked	Expected true (unchecked)	Total expected true
Internal_OutofFrame	1191	276	51	0.1848	915	169.076	220.076
Unannotated	1069	328	90	0.2744	741	203.323	293.323
Internal_Inframe	305	61	9	0.1475	244	36	45
N-terminal_extension	116	116	4	0.0345	0	0	4
Truncated	27	27	9	0.3333	0	0	9
TOTAL	2708	808	163	0.2017	1900	408.399	571.399
